# Evaluating brain structure traits as endophenotypes using polygenicity and discoverability

**DOI:** 10.1101/2020.07.17.208843

**Authors:** Nana Matoba, Michael I. Love, Jason L. Stein

## Abstract

Human brain structure traits have been hypothesized to be broad endophenotypes for neuropsychiatric disorders, implying that brain structure traits are comparatively ‘closer to the underlying biology’. Genome-wide association studies from large sample sizes allow for the comparison of common variant genetic architectures between traits to test the evidence supporting this claim. Endophenotypes, compared to neuropsychiatric disorders, are hypothesized to have less polygenicity, with greater effect size of each susceptible SNP, requiring smaller sample sizes to discover them. Here, we compare polygenicity and discoverability of brain structure traits, neuropsychiatric disorders, and other traits (89 in total) to directly test this hypothesis. We found reduced polygenicity (FDR = 0.01) and increased discoverability of cortical brain structure traits, as compared to neuropsychiatric disorders (FDR = 3.68×10^−9^). We predict that ~8M samples will be required to explain the full heritability of cortical surface area by genome-wide significant SNPs, whereas sample sizes over 20M will be required to explain the full heritability of major depressive disorder. In conclusion, we find reduced polygenicity and increased discoverability of cortical structure compared to neuropsychiatric disorders, which is consistent with brain structure satisfying the higher power criterion of endophenotypes.
