## Supplementary Table for "Evaluating brain structure traits as endophenotypes using polygenicity and discoverability"

### Sheet: S1
Category	Trait	Case #	Control #	Total #	Ref
				(effective #1)
Cortical Surface Area	Total Surface Area	-	-	32585	(Grasby et al., 2020)
Cortical Surface Area	Frontal Pole	-	-	33217	(Grasby et al., 2020)
Cortical Surface Area	Medial Orbitofrontal	-	-	32990	(Grasby et al., 2020)
Cortical Surface Area	Rostral Anterior Cingulate	-	-	32968	(Grasby et al., 2020)
Cortical Surface Area	Lateral Orbitofrontal	-	-	33143	(Grasby et al., 2020)
Cortical Surface Area	Caudal Anterior Cingulate	-	-	33100	(Grasby et al., 2020)
Cortical Surface Area	Superior Frontal	-	-	32664	(Grasby et al., 2020)
Cortical Surface Area	Rostral Middle Frontal	-	-	33022	(Grasby et al., 2020)
Cortical Surface Area	Pars Orbitalis	-	-	33143	(Grasby et al., 2020)
Cortical Surface Area	Pars Triangularis	-	-	33140	(Grasby et al., 2020)
Cortical Surface Area	Pars Opercularis	-	-	33002	(Grasby et al., 2020)
Cortical Surface Area	Posterior Cingulate	-	-	33191	(Grasby et al., 2020)
Cortical Surface Area	Paracentral	-	-	32952	(Grasby et al., 2020)
Cortical Surface Area	Caudal Middle Frontal	-	-	33006	(Grasby et al., 2020)
Cortical Surface Area	Precentral	-	-	31908	(Grasby et al., 2020)
Cortical Surface Area	Postcentral	-	-	31479	(Grasby et al., 2020)
Cortical Surface Area	Insula	-	-	32687	(Grasby et al., 2020)
Cortical Surface Area	Entorhinal	-	-	31588	(Grasby et al., 2020)
Cortical Surface Area	Parahippocampal	-	-	30811	(Grasby et al., 2020)
Cortical Surface Area	Fusiform	-	-	32700	(Grasby et al., 2020)
Cortical Surface Area	Temporal Pole	-	-	32234	(Grasby et al., 2020)
Cortical Surface Area	Inferior Temporal	-	-	32725	(Grasby et al., 2020)
Cortical Surface Area	Middle Temporal	-	-	31576	(Grasby et al., 2020)
Cortical Surface Area	Superior Temporal	-	-	30660	(Grasby et al., 2020)
Cortical Surface Area	Banks of the Superior Temporal Sulcus	-	-	30750	(Grasby et al., 2020)
Cortical Surface Area	Transverse Temporal	-	-	33155	(Grasby et al., 2020)
Cortical Surface Area	Isthmus Cingulate	-	-	32831	(Grasby et al., 2020)
Cortical Surface Area	Precuneus	-	-	33122	(Grasby et al., 2020)
Cortical Surface Area	Superior Parietal	-	-	32434	(Grasby et al., 2020)
Cortical Surface Area	Supramarginal	-	-	32038	(Grasby et al., 2020)
Cortical Surface Area	Inferior Parietal	-	-	32716	(Grasby et al., 2020)
Cortical Surface Area	Lingual	-	-	32637	(Grasby et al., 2020)
Cortical Surface Area	Pericalcarine	-	-	32346	(Grasby et al., 2020)
Cortical Surface Area	Cuneus	-	-	32408	(Grasby et al., 2020)
Cortical Surface Area	Lateral Occipital	-	-	32999	(Grasby et al., 2020)
Cortical Thickness	Average Thickness	-	-	33281	(Grasby et al., 2020)
Cortical Thickness	Frontal Pole	-	-	33217	(Grasby et al., 2020)
Cortical Thickness	Medial Orbitofrontal	-	-	32165	(Grasby et al., 2020)
Cortical Thickness	Rostral Anterior Cingulate	-	-	33150	(Grasby et al., 2020)
Cortical Thickness	Lateral Orbitofrontal	-	-	32541	(Grasby et al., 2020)
Cortical Thickness	Caudal Anterior Cingulate	-	-	33193	(Grasby et al., 2020)
Cortical Thickness	Superior Frontal	-	-	32672	(Grasby et al., 2020)
Cortical Thickness	Rostral Middle Frontal	-	-	32727	(Grasby et al., 2020)
Cortical Thickness	Pars Orbitalis	-	-	33145	(Grasby et al., 2020)
Cortical Thickness	Pars Triangularis	-	-	33094	(Grasby et al., 2020)
Cortical Thickness	Pars Opercularis	-	-	33078	(Grasby et al., 2020)
Cortical Thickness	Posterior Cingulate	-	-	32954	(Grasby et al., 2020)
Cortical Thickness	Paracentral	-	-	33071	(Grasby et al., 2020)
Cortical Thickness	Caudal Middle Frontal	-	-	33093	(Grasby et al., 2020)
Cortical Thickness	Precentral	-	-	32185	(Grasby et al., 2020)
Cortical Thickness	Postcentral	-	-	31681	(Grasby et al., 2020)
Cortical Thickness	Insula	-	-	32396	(Grasby et al., 2020)
Cortical Thickness	Entorhinal	-	-	31894	(Grasby et al., 2020)
Cortical Thickness	Parahippocampal	-	-	32184	(Grasby et al., 2020)
Cortical Thickness	Fusiform	-	-	32927	(Grasby et al., 2020)
Cortical Thickness	Temporal Pole	-	-	32275	(Grasby et al., 2020)
Cortical Thickness	Inferior Temporal	-	-	32740	(Grasby et al., 2020)
Cortical Thickness	Middle Temporal	-	-	31707	(Grasby et al., 2020)
Cortical Thickness	Superior Temporal	-	-	30739	(Grasby et al., 2020)
Cortical Thickness	Banks of the Superior Temporal Sulcus	-	-	30879	(Grasby et al., 2020)
Cortical Thickness	Transverse Temporal	-	-	33095	(Grasby et al., 2020)
Cortical Thickness	Isthmus Cingulate	-	-	32914	(Grasby et al., 2020)
Cortical Thickness	Precuneus	-	-	33151	(Grasby et al., 2020)
Cortical Thickness	Superior Parietal	-	-	32481	(Grasby et al., 2020)
Cortical Thickness	Supramarginal	-	-	31908	(Grasby et al., 2020)
Cortical Thickness	Inferior Parietal	-	-	32850	(Grasby et al., 2020)
Cortical Thickness	Lingual	-	-	32381	(Grasby et al., 2020)
Cortical Thickness	Pericalcarine	-	-	31688	(Grasby et al., 2020)
Cortical Thickness	Cuneus	-	-	32187	(Grasby et al., 2020)
Cortical Thickness	Lateral Occipital	-	-	32782	(Grasby et al., 2020)
Subcortical Volume	Nucleus accumbens	-	-	32988	(Satizabal et al., 2019)
Subcortical Volume	Amygdala	-	-	35541	(Satizabal et al., 2019)
Subcortical Volume	Brainstem	-	-	29235	(Satizabal et al., 2019)
Subcortical Volume	Caudate nucleus	-	-	38851	(Satizabal et al., 2019)
Subcortical Volume	Globus pallidus	-	-	35523	(Satizabal et al., 2019)
Subcortical Volume	Putamen	-	-	38681	(Satizabal et al., 2019)
Subcortical Volume	Thalamus	-	-	35574	(Satizabal et al., 2019)
Subcortical Volume	Hippocampus	-	-	33536	(Hibar et al. 2017)
Addiction relevant traits	Cigarettes per day	-	-	337334	(Liu et al., 2019)
Addiction relevant traits	Drinks per week	-	-	941280	(Liu et al., 2019)
Neuropsychiatric Disorder	Schizophrenia	13833	18310	32143	(Ripke et al. 2013)
				(31519.43)
Neuropsychiatric Disorder	Schizophrenia	33640	43456	77096	(Schizophrenia Working Group of the Ps...)
				(75846.1)
Neuropsychiatric Disorder	Schizophrenia	40675	64643	105318	(Pardiñas et al., 2018)
				(99863.42)
Neuropsychiatric Disorder	Bipolar disorder	20352	31358	51710	(Stahl et al. 2019)
				(49367.47)
Neuropsychiatric Disorder	ASD	22916	32504	55420	(Matoba et al. 2020)
				(53761.22)
Neuropsychiatric Disorder	ADHD	19099	34194	53293	(Demontis et al. 2019)
				(49017.41)
Neuropsychiatric Disorder	Depression	170756	329443	500199	(Wray et al. 2018; Howard et al. 2019)
				(449855.9)
Cognition	Intelligence	-	-	269867	(Savage et al. 2018)
Cognition	Reaction Time	-	-	383748	(Watanabe et al. 2019)
Anthropometric measurements	Height	-	-	709706	(Yengo et al. 2018)
Anthropometric measurements	BMI	-	-	795640	(Yengo et al. 2018)

### Sheet: S2(M2_model)
Category	Trait	GWAS Marker	# of sSNPs	pi_c	Heritability	BIC_M2	BIC_M3	Ratio = ratio of two variance estimates from M3	Best-fitted Model
Cortical Surface Area	Total Surface Area	1061139	6914 (1773)	0.006 (0.002)	0.354 (0.03272)	-7.85116e+06	-7.85142e+06	10.4439	M3
Cortical Surface Area	Frontal Pole	1061118	6926 (20008)	0.006 (0.019)	0.115 (0.02548)	-7.9668e+06	-7.96892e+06	8.08691	M3
Cortical Surface Area	Medial Orbitofrontal	1061105	6511 (4811)	0.006 (0.004)	0.161 (0.02896)	-7.94096e+06	-7.94073e+06	3.88906	M2
Cortical Surface Area	Rostral Anterior Cingulate	1061070	4243 (3657)	0.004 (0.003)	0.135 (0.03073)	-7.92983e+06	-7.93017e+06	2.75371	M2
Cortical Surface Area	Lateral Orbitofrontal	1061116	5367 (1942)	0.005 (0.002)	0.28 (0.03678)	-7.90105e+06	-7.90159e+06	14.6464	M3
Cortical Surface Area	Caudal Anterior Cingulate	1061110	8252 (2912)	0.008 (0.003)	0.181 (0.02633)	-7.93453e+06	-7.93451e+06	3.03106	M2
Cortical Surface Area	Superior Frontal	1061168	4827 (2661)	0.005 (0.002)	0.18 (0.03)	-7.91822e+06	-7.91837e+06	7.61202	M3
Cortical Surface Area	Rostral Middle Frontal	1061174	2974 (1076)	0.003 (0.001)	0.19 (0.03036)	-7.91153e+06	-7.91154e+06	2.80657	M2
Cortical Surface Area	Pars Orbitalis	1061159	2853 (1591)	0.003 (0.001)	0.164 (0.03553)	-7.93498e+06	-7.93524e+06	9.47519	M3
Cortical Surface Area	Pars Triangularis	1061145	4549 (1902)	0.004 (0.002)	0.224 (0.03266)	-7.91382e+06	-7.91441e+06	24.9822	M3
Cortical Surface Area	Pars Opercularis	1061152	2765 (1561)	0.003 (0.001)	0.147 (0.03139)	-7.92872e+06	-7.92851e+06	10.9774	M2
Cortical Surface Area	Posterior Cingulate	1061129	8941 (2432)	0.008 (0.002)	0.209 (0.02658)	-7.93866e+06	-7.93875e+06	5.70896	M3
Cortical Surface Area	Paracentral	1061124	9926 (2213)	0.009 (0.002)	0.18 (0.02622)	-7.94166e+06	-7.94156e+06	2.90569	M2
Cortical Surface Area	Caudal Middle Frontal	1061086	4495 (3415)	0.004 (0.003)	0.165 (0.03371)	-7.9221e+06	-7.92329e+06	25.8156	M3
Cortical Surface Area	Precentral	1060883	4513 (2169)	0.004 (0.002)	0.192 (0.03336)	-7.90066e+06	-7.9012e+06	24.8241	M3
Cortical Surface Area	Postcentral	1060724	3698 (3176)	0.003 (0.003)	0.152 (0.03669)	-7.87532e+06	-7.87681e+06	55.5252	M3
Cortical Surface Area	Insula	1060984	8559 (2382)	0.008 (0.002)	0.308 (0.03532)	-7.88873e+06	-7.88885e+06	14.7439	M3
Cortical Surface Area	Entorhinal	1061729	10702 (1729)	0.01 (0.002)	0.158 (0.02376)	-7.8934e+06	-7.89309e+06	1.04309	M2
Cortical Surface Area	Parahippocampal	1061282	2335 (1325)	0.002 (0.001)	0.131 (0.03058)	-7.87211e+06	-7.87199e+06	2.39095	M2
Cortical Surface Area	Fusiform	1061196	5680 (3367)	0.005 (0.003)	0.189 (0.02985)	-7.92267e+06	-7.92343e+06	16.9494	M3
Cortical Surface Area	Temporal Pole	1061003	10689 (1990)	0.01 (0.002)	0.121 (0.02452)	-7.93206e+06	-7.9319e+06	1.16566	M2
Cortical Surface Area	Inferior Temporal	1061396	9525 (2711)	0.009 (0.003)	0.19 (0.025)	-7.92023e+06	-7.92026e+06	3.52801	M2
Cortical Surface Area	Middle Temporal	1061179	6669 (3164)	0.006 (0.003)	0.218 (0.03193)	-7.86644e+06	-7.8658e+06	5.50051	M2
Cortical Surface Area	Superior Temporal	1061274	4650 (1479)	0.004 (0.001)	0.321 (0.05739)	-7.82156e+06	-7.82197e+06	24.105	M3
Cortical Surface Area	Banks of the Superior Temporal Sulcus	1060880	5240 (3962)	0.005 (0.004)	0.177 (0.03466)	-7.86246e+06	-7.86209e+06	5.2039	M2
Cortical Surface Area	Transverse Temporal	1061221	7486 (2075)	0.007 (0.002)	0.285 (0.03671)	-7.91955e+06	-7.91945e+06	12.8396	M2
Cortical Surface Area	Isthmus Cingulate	1061176	5093 (3120)	0.005 (0.003)	0.168 (0.03102)	-7.92687e+06	-7.92729e+06	6.12081	M3
Cortical Surface Area	Precuneus	1061119	2910 (1337)	0.003 (0.001)	0.2 (0.03598)	-7.9153e+06	-7.91549e+06	8.4313	M3
Cortical Surface Area	Superior Parietal	1061123	2906 (1081)	0.003 (0.001)	0.2 (0.03079)	-7.90388e+06	-7.90386e+06	7.30246	M2
Cortical Surface Area	Supramarginal	1061146	2687 (1086)	0.003 (0.001)	0.179 (0.03033)	-7.9004e+06	-7.90062e+06	11.893	M3
Cortical Surface Area	Inferior Parietal	1061155	5626 (2588)	0.005 (0.002)	0.222 (0.02879)	-7.90775e+06	-7.90917e+06	32.6865	M3
Cortical Surface Area	Lingual	1061062	2005 (1096)	0.002 (0.001)	0.193 (0.03918)	-7.87941e+06	-7.88041e+06	13.4684	M3
Cortical Surface Area	Pericalcarine	1060850	2411 (636.6)	0.002 (0.001)	0.282 (0.0335)	-7.85177e+06	-7.85187e+06	9.50232	M3
Cortical Surface Area	Cuneus	1060925	3260 (1545)	0.003 (0.001)	0.176 (0.03101)	-7.91704e+06	-7.91715e+06	12.2446	M3
Cortical Surface Area	Lateral Occipital	1061185	2222 (1024)	0.002 (0.001)	0.16 (0.03128)	-7.91842e+06	-7.91853e+06	11.1698	M3
Cortical Thickness	Average Thickness	1061113	8441 (2203)	0.008 (0.002)	0.268 (0.02662)	-7.92496e+06	-7.92326e+06	5.64846	M2
Cortical Thickness	Frontal Pole	1061065	5837 (3412)	0.005 (0.003)	0.0748 (0.02257)	-7.97247e+06	-7.9703e+06	19.285	M2
Cortical Thickness	Medial Orbitofrontal	1060814	9874 (2034)	0.009 (0.002)	0.1 (0.02331)	-7.93184e+06	-7.93171e+06	5.31687	M2
Cortical Thickness	Rostral Anterior Cingulate	1061115	8330 (4856)	0.008 (0.005)	0.145 (0.02207)	-7.94852e+06	-7.94933e+06	6.02248	M3
Cortical Thickness	Lateral Orbitofrontal	1061116	10686 (1646)	0.01 (0.002)	0.163 (0.02223)	-7.93387e+06	-7.93357e+06	1.04465	M2
Cortical Thickness	Caudal Anterior Cingulate	1061113	9977 (2325)	0.009 (0.002)	0.161 (0.02407)	-7.95412e+06	-7.95395e+06	3.1032	M2
Cortical Thickness	Superior Frontal	1061100	6931 (4899)	0.006 (0.005)	0.178 (0.02999)	-7.91114e+06	-7.91135e+06	5.08649	M3
Cortical Thickness	Rostral Middle Frontal	1061151	9154 (3088)	0.009 (0.003)	0.105 (0.02275)	-7.96946e+06	-7.96988e+06	6.93411	M3
Cortical Thickness	Pars Orbitalis	1061110	9769 (1648)	0.009 (0.002)	0.0738 (0.02436)	-7.96616e+06	-7.96488e+06	7.95018	M2
Cortical Thickness	Pars Triangularis	1061122	6365 (10803)	0.006 (0.01)	0.133 (0.02938)	-7.95292e+06	-7.9536e+06	4.32972	M2
Cortical Thickness	Pars Opercularis	1061120	8584 (6818)	0.008 (0.006)	0.0946 (0.02721)	-7.922e+06	-7.92263e+06	11.5109	M3
Cortical Thickness	Posterior Cingulate	1061095	5955 (2970)	0.006 (0.003)	0.203 (0.03213)	-7.91099e+06	-7.91113e+06	3.05664	M2
Cortical Thickness	Paracentral	1061131	5623 (7917)	0.005 (0.007)	0.101 (0.02251)	-7.98603e+06	-7.98569e+06	6.88869	M2
Cortical Thickness	Caudal Middle Frontal	1061074	6467 (11757)	0.006 (0.011)	0.104 (0.02155)	-7.96792e+06	-7.96683e+06	5.79654	M2
Cortical Thickness	Precentral	1060876	10685 (1716)	0.01 (0.002)	0.141 (0.02174)	-7.91515e+06	-7.91505e+06	1.21199	M2
Cortical Thickness	Postcentral	1060818	2113 (1235)	0.002 (0.001)	0.138 (0.03188)	-7.89477e+06	-7.89515e+06	10.8266	M3
Cortical Thickness	Insula	1060999	9357 (2236)	0.009 (0.002)	0.218 (0.02469)	-7.88506e+06	-7.88509e+06	3.86613	M2
Cortical Thickness	Entorhinal	1061797	8449 (6687)	0.008 (0.006)	0.107 (0.02556)	-7.92131e+06	-7.92145e+06	6.72101	M3
Cortical Thickness	Parahippocampal	1060829	7784 (2360)	0.007 (0.002)	0.252 (0.02806)	-7.88784e+06	-7.88795e+06	3.67664	M2
Cortical Thickness	Fusiform	1061254	8818 (3462)	0.008 (0.003)	0.0794 (0.02522)	-7.98003e+06	-7.98024e+06	10.5823	M3
Cortical Thickness	Temporal Pole	1060983	10691 (1661)	0.01 (0.002)	0.064 (0.02265)	-7.951e+06	-7.95085e+06	6.72461	M2
Cortical Thickness	Inferior Temporal	1061347	5673 (7405)	0.005 (0.007)	0.132 (0.03331)	-7.97194e+06	-7.97155e+06	5.31536	M2
Cortical Thickness	Middle Temporal	1061207	4315 (4516)	0.004 (0.004)	0.106 (0.02445)	-7.94579e+06	-7.94461e+06	11.4186	M2
Cortical Thickness	Superior Temporal	1061279	6316 (3383)	0.006 (0.003)	0.214 (0.03527)	-7.87713e+06	-7.87724e+06	7.23258	M3
Cortical Thickness	Banks of the Superior Temporal Sulcus	1060910	7964 (14332)	0.007 (0.013)	0.108 (0.02728)	-7.86301e+06	-7.86369e+06	8.19859	M3
Cortical Thickness	Transverse Temporal	1061133	9578 (1557)	0.009 (0.001)	0.178 (0.02664)	-7.93873e+06	-7.93832e+06	1.14772	M2
Cortical Thickness	Isthmus Cingulate	1061098	8781 (3082)	0.008 (0.003)	0.253 (0.02866)	-7.91903e+06	-7.9192e+06	15.247	M3
Cortical Thickness	Precuneus	1061084	9054 (3189)	0.008 (0.003)	0.0926 (0.02476)	-7.96703e+06	-7.96699e+06	9.25538	M2
Cortical Thickness	Superior Parietal	1061010	5976 (3790)	0.006 (0.004)	0.169 (0.02776)	-7.93364e+06	-7.9341e+06	36.633	M3
Cortical Thickness	Supramarginal	1061236	8975 (1693)	0.008 (0.002)	0.136 (0.03223)	-7.95318e+06	-7.95325e+06	2.79919	M2
Cortical Thickness	Inferior Parietal	1061165	8039 (4794)	0.008 (0.004)	0.109 (0.02308)	-7.9831e+06	-7.98328e+06	4.70001	M2
Cortical Thickness	Lingual	1061020	1303 (784.3)	0.001 (0.001)	0.0993 (0.02688)	-7.92225e+06	-7.92209e+06	2.45222	M2
Cortical Thickness	Pericalcarine	1060601	5756 (4504)	0.005 (0.004)	0.169 (0.03308)	-7.87774e+06	-7.87922e+06	3.74083	M2
Cortical Thickness	Cuneus	1060922	8344 (265053)	0.008 (0.248)	0.0692 (0.3615)	Inf	-7.96034e+06	26.2913	M3
Cortical Thickness	Lateral Occipital	1061158	8173 (3260)	0.008 (0.003)	0.141 (0.02627)	-7.9404e+06	-7.94043e+06	4.801	M2
Subcortical Volume	Nucleus accumbens	1057885	9353 (2694)	0.009 (0.003)	0.228 (0.02853)	-7.85648e+06	-7.85651e+06	2.93655	M2
Subcortical Volume	Amygdala	1057683	5831 (23722)	0.005 (0.022)	0.107 (0.03567)	-7.97229e+06	-7.96898e+06	6.00527	M2
Subcortical Volume	Brainstem	1056931	4396 (1126)	0.004 (0.001)	0.398 (0.04097)	-7.662e+06	-7.66256e+06	12.9707	M3
Subcortical Volume	Caudate nucleus	1055269	8550 (1834)	0.008 (0.002)	0.319 (0.02706)	-7.92418e+06	-7.92476e+06	5.96945	M3
Subcortical Volume	Globus pallidus	1057685	5628 (2390)	0.005 (0.002)	0.225 (0.03243)	-7.91611e+06	-7.91651e+06	14.3602	M3
Subcortical Volume	Putamen	1055337	7258 (2041)	0.007 (0.002)	0.334 (0.03165)	-7.91132e+06	-7.91292e+06	32.569	M3
Subcortical Volume	Thalamus	1057682	4945 (2629)	0.005 (0.002)	0.184 (0.03184)	-7.91604e+06	-7.91619e+06	2.87039	M2
Subcortical Volume	Hippocampus	1055338	1855 (1325)	0.002 (0.001)	0.174 (0.04429)	-7.66801e+06	-7.66873e+06	16.1281	M3
Addiction relevant traits	Cigarettes per day	1065857	10692 (1660)	0.01 (0.002)	0.0704 (0.004779)	-9.99556e+06	-9.99594e+06	23.0936	M3
Addiction relevant traits	Drinks per week	1065837	14704 (1394)	0.014 (0.001)	0.054 (0.002623)	-1.0662e+07	-1.06622e+07	13.2996	M3
Neuropsychiatric Disorder	Schizophrenia	1049201	16332 (1309)	0.015 (0.001)	0.483 (0.01976)	-8.43524e+06	-8.43476e+06	2.01728	M2
Neuropsychiatric Disorder	Schizophrenia_PGC_SWE	1068643	14199 (1381)	0.013 (0.001)	0.585 (0.03583)	-7.71796e+06	-7.71766e+06	1.00482	M2
Neuropsychiatric Disorder	Schizophrenia_PGC2	1068612	15633 (1313)	0.015 (0.001)	0.509 (0.02226)	-8.39429e+06	-8.39399e+06	1.05708	M2
Neuropsychiatric Disorder	Bipolar disorder	1068632	12408 (1317)	0.012 (0.001)	0.375 (0.02329)	-8.17922e+06	-8.179e+06	0.985634	M2
Neuropsychiatric Disorder	ASD	1047543	10440 (1825)	0.01 (0.002)	0.215 (0.02319)	-8.23099e+06	-8.2305e+06	1.07534	M2
Neuropsychiatric Disorder	ADHD	1016318	10813 (1938)	0.01 (0.002)	0.274 (0.02298)	-7.82936e+06	-7.82953e+06	2.58293	M2
Neuropsychiatric Disorder	Depression	1050599	14953 (1352)	0.014 (0.001)	0.0706 (0.003362)	-1.02124e+07	-1.02124e+07	0.909112	M2
Cognition	Intelligence	1023388	16031 (1314)	0.015 (0.001)	0.202 (0.008095)	-9.16685e+06	-9.16588e+06	2.28423	M2
Cognition	ReactionTime	1024893	14610 (1487)	0.014 (0.001)	0.0695 (0.004232)	-9.76395e+06	-9.76361e+06	0.974682	M2
Anthropometric measurements	Height	911278	13842 (496.5)	0.013 (0)	0.336 (0.00692)	-8.20662e+06	-8.20656e+06	1.00548	M2
Anthropometric measurements	BMI	928753	20380 (1203)	0.019 (0.001)	0.204 (0.004733)	-8.70751e+06	-8.70817e+06	2.44066	M2

### Sheet: S3(M3_model)
Category	Trait	GWAS Marker	# of sSNPs	# of sSNPs in cluster1	pi_c	Proportion of sSNPs in cluster1	Heritability explained by SNPs in cluster1	Heritability explained by SNPs in cluster2	Total Heritability
Cortical Surface Area	Total Surface Area	1061139	9949 (1733)	129 (107.3)	0.009 (0.002)	0.013 (0.011)	0.0427 (0.02329)	0.31 (0.03898)	0.353 (0.03024)
Cortical Surface Area	Frontal Pole	1061118	6965 (3103)	223 (373.7)	0.007 (0.003)	0.032 (0.053)	0.0222 (0.02632)	0.0827 (0.03235)	0.105 (0.02232)
Cortical Surface Area	Medial Orbitofrontal	1061105	6547 (2310)	713 (5258)	0.006 (0.002)	0.109 (0.829)	0.049 (0.221)	0.103 (0.2223)	0.152 (0.02735)
Cortical Surface Area	Rostral Anterior Cingulate	1061070	4221 (1422)	463 (1408)	0.004 (0.001)	0.11 (0.347)	0.033 (0.07911)	0.0972 (0.08904)	0.13 (0.02728)
Cortical Surface Area	Lateral Orbitofrontal	1061116	7192 (1684)	48.1 (27.26)	0.007 (0.002)	0.007 (0.004)	0.0248 (0.01212)	0.251 (0.03474)	0.276 (0.03375)
Cortical Surface Area	Caudal Anterior Cingulate	1061110	8277 (2418)	903 (2069)	0.008 (0.002)	0.109 (0.236)	0.0476 (0.09088)	0.128 (0.1046)	0.176 (0.02747)
Cortical Surface Area	Superior Frontal	1061168	6641 (2314)	186 (236.3)	0.006 (0.002)	0.028 (0.041)	0.031 (0.02399)	0.141 (0.04034)	0.172 (0.02714)
Cortical Surface Area	Rostral Middle Frontal	1061174	3215 (1389)	241 (992)	0.003 (0.001)	0.075 (0.283)	0.0347 (0.103)	0.152 (0.09673)	0.187 (0.02872)
Cortical Surface Area	Pars Orbitalis	1061159	4067 (1880)	75.7 (51.96)	0.004 (0.002)	0.019 (0.016)	0.0244 (0.01295)	0.136 (0.03318)	0.16 (0.03155)
Cortical Surface Area	Pars Triangularis	1061145	6935 (2629)	18 (11.89)	0.006 (0.002)	0.003 (0.002)	0.014 (0.006269)	0.215 (0.02881)	0.229 (0.02916)
Cortical Surface Area	Pars Opercularis	1061152	3269 (2309)	12.6 (40.78)	0.003 (0.002)	0.004 (0.011)	0.00599 (0.01213)	0.141 (0.02851)	0.147 (0.03019)
Cortical Surface Area	Posterior Cingulate	1061129	9734 (1385)	366 (286)	0.009 (0.001)	0.038 (0.029)	0.0366 (0.02344)	0.164 (0.03861)	0.201 (0.02732)
Cortical Surface Area	Paracentral	1061124	9940 (2566)	1089 (2154)	0.009 (0.002)	0.11 (0.221)	0.0467 (0.07649)	0.13 (0.08754)	0.177 (0.02725)
Cortical Surface Area	Caudal Middle Frontal	1061086	7828 (2060)	32.8 (18.06)	0.007 (0.002)	0.004 (0.003)	0.0153 (0.007441)	0.141 (0.02758)	0.157 (0.02765)
Cortical Surface Area	Precentral	1060883	7316 (2434)	23.5 (21.37)	0.007 (0.002)	0.003 (0.003)	0.0142 (0.007207)	0.177 (0.03075)	0.191 (0.03029)
Cortical Surface Area	Postcentral	1060724	7034 (2296)	10.4 (4.864)	0.007 (0.002)	0.001 (0.001)	0.0114 (0.004728)	0.138 (0.02679)	0.15 (0.02687)
Cortical Surface Area	Insula	1060984	10791 (1674)	72.2 (43.88)	0.01 (0.002)	0.007 (0.004)	0.0266 (0.01716)	0.268 (0.03016)	0.295 (0.03092)
Cortical Surface Area	Entorhinal	1061729	10794 (7221)	1196 (8638)	0.01 (0.007)	0.111 (0.727)	0.0182 (0.1226)	0.14 (0.1082)	0.158 (0.02736)
Cortical Surface Area	Parahippocampal	1061282	2365 (1849)	253 (702.8)	0.002 (0.002)	0.107 (0.25)	0.0282 (0.07157)	0.0982 (0.06918)	0.126 (0.02983)
Cortical Surface Area	Fusiform	1061196	8382 (1815)	63 (40.19)	0.008 (0.002)	0.008 (0.005)	0.02 (0.01068)	0.156 (0.02733)	0.176 (0.02577)
Cortical Surface Area	Temporal Pole	1061003	10569 (6936)	1184 (NaN)	0.01 (0.006)	0.112 (NaN)	0.0155 (NaN)	0.105 (NaN)	0.121 (0.02595)
Cortical Surface Area	Inferior Temporal	1061396	9564 (1494)	1041 (2085)	0.009 (0.001)	0.109 (0.217)	0.0555 (0.08357)	0.129 (0.09332)	0.184 (0.02532)
Cortical Surface Area	Middle Temporal	1061179	8177 (2386)	435 (3138)	0.008 (0.002)	0.053 (0.398)	0.0493 (0.2055)	0.16 (0.2146)	0.209 (0.03111)
Cortical Surface Area	Superior Temporal	1061274	6209 (1831)	56.6 (37.54)	0.006 (0.002)	0.009 (0.006)	0.057 (0.04041)	0.257 (0.03543)	0.314 (0.05512)
Cortical Surface Area	Banks of the Superior Temporal Sulcus	1060880	6354 (4128)	415 (2546)	0.006 (0.004)	0.065 (0.438)	0.0449 (0.1595)	0.123 (0.1778)	0.168 (0.03344)
Cortical Surface Area	Transverse Temporal	1061221	9171 (1347)	57 (99.17)	0.009 (0.001)	0.006 (0.011)	0.0209 (0.0196)	0.26 (0.0457)	0.281 (0.0358)
Cortical Surface Area	Isthmus Cingulate	1061176	5993 (3285)	181 (399.5)	0.006 (0.003)	0.03 (0.057)	0.0258 (0.04041)	0.135 (0.04692)	0.161 (0.02858)
Cortical Surface Area	Precuneus	1061119	5283 (1896)	170 (174)	0.005 (0.002)	0.032 (0.033)	0.045 (0.02729)	0.161 (0.04314)	0.206 (0.03099)
Cortical Surface Area	Superior Parietal	1061123	4230 (1696)	92.7 (125.2)	0.004 (0.002)	0.022 (0.027)	0.0286 (0.02626)	0.175 (0.03709)	0.203 (0.0286)
Cortical Surface Area	Supramarginal	1061146	3626 (1359)	24.8 (18.18)	0.003 (0.001)	0.007 (0.005)	0.0138 (0.007152)	0.168 (0.02822)	0.182 (0.02802)
Cortical Surface Area	Inferior Parietal	1061155	10117 (1214)	35.1 (15.94)	0.009 (0.001)	0.003 (0.002)	0.0222 (0.007995)	0.195 (0.02447)	0.217 (0.02414)
Cortical Surface Area	Lingual	1061062	6024 (1841)	189 (58.49)	0.006 (0.002)	0.031 (0.015)	0.0629 (0.01661)	0.144 (0.0299)	0.207 (0.02965)
Cortical Surface Area	Pericalcarine	1060850	3201 (840.7)	43 (27.2)	0.003 (0.001)	0.013 (0.008)	0.0338 (0.01893)	0.261 (0.0321)	0.295 (0.03498)
Cortical Surface Area	Cuneus	1060925	4259 (1899)	25.4 (27.56)	0.004 (0.002)	0.006 (0.006)	0.0121 (0.009542)	0.164 (0.02886)	0.176 (0.02883)
Cortical Surface Area	Lateral Occipital	1061185	3024 (1402)	20.9 (23.68)	0.003 (0.001)	0.007 (0.007)	0.0119 (0.009268)	0.154 (0.02812)	0.166 (0.02927)
Cortical Thickness	Average Thickness	1061113	10529 (1382)	509 (8222)	0.01 (0.001)	0.048 (0.774)	0.0582 (0.5287)	0.203 (0.535)	0.261 (0.02672)
Cortical Thickness	Frontal Pole	1061065	5100 (9582)	61.7 (393.3)	0.005 (0.009)	0.012 (0.098)	0.0119 (0.04265)	0.0506 (0.06037)	0.0625 (0.02671)
Cortical Thickness	Medial Orbitofrontal	1060814	9844 (2008)	1088 (2256)	0.009 (0.002)	0.11 (0.212)	0.0386 (0.06067)	0.0585 (0.07029)	0.0971 (0.02329)
Cortical Thickness	Rostral Anterior Cingulate	1061115	8760 (1378)	631 (4738)	0.008 (0.001)	0.072 (0.547)	0.0432 (0.1832)	0.0925 (0.1822)	0.136 (0.02263)
Cortical Thickness	Lateral Orbitofrontal	1061116	10816 (5752)	1199 (6995)	0.01 (0.005)	0.111 (0.589)	0.0188 (0.1043)	0.145 (0.0929)	0.164 (0.0252)
Cortical Thickness	Caudal Anterior Cingulate	1061113	9974 (3417)	1095 (2522)	0.009 (0.003)	0.11 (0.259)	0.0438 (0.08177)	0.114 (0.08936)	0.158 (0.02572)
Cortical Thickness	Superior Frontal	1061100	7573 (2415)	699 (1600)	0.007 (0.002)	0.092 (0.235)	0.057 (0.07659)	0.11 (0.08056)	0.167 (0.02852)
Cortical Thickness	Rostral Middle Frontal	1061151	9139 (11845)	1010 (12551)	0.009 (0.011)	0.111 (1.229)	0.0461 (0.3268)	0.0535 (0.3297)	0.0996 (0.02323)
Cortical Thickness	Pars Orbitalis	1061110	9740 (27395)	1086 (21402)	0.009 (0.026)	0.112 (1.884)	0.0355 (0.4706)	0.0355 (0.4949)	0.071 (0.03351)
Cortical Thickness	Pars Triangularis	1061122	6380 (6789)	702 (1104)	0.006 (0.006)	0.11 (0.124)	0.0438 (0.06935)	0.0819 (0.0833)	0.126 (0.02506)
Cortical Thickness	Pars Opercularis	1061120	8572 (3124)	949 (5847)	0.008 (0.003)	0.111 (0.644)	0.0514 (0.1726)	0.0359 (0.1729)	0.0873 (0.02584)
Cortical Thickness	Posterior Cingulate	1061095	6028 (3287)	650 (1588)	0.006 (0.003)	0.108 (0.234)	0.0527 (0.09848)	0.143 (0.1039)	0.195 (0.03101)
Cortical Thickness	Paracentral	1061131	5617 (15517)	615 (3359)	0.005 (0.014)	0.109 (0.938)	0.0411 (0.1164)	0.0486 (0.1185)	0.0897 (0.02296)
Cortical Thickness	Caudal Middle Frontal	1061074	6469 (10016)	718 (1101)	0.006 (0.009)	0.111 (0.126)	0.0411 (0.04234)	0.0568 (0.03192)	0.0979 (0.02085)
Cortical Thickness	Precentral	1060876	10550 (4424)	1192 (5083)	0.01 (0.004)	0.113 (0.435)	0.0189 (0.07673)	0.122 (0.06684)	0.141 (0.02268)
Cortical Thickness	Postcentral	1060818	3116 (1334)	47.7 (31.31)	0.003 (0.001)	0.015 (0.012)	0.0195 (0.01012)	0.116 (0.02867)	0.135 (0.0273)
Cortical Thickness	Insula	1060999	9899 (1326)	720 (699.4)	0.009 (0.001)	0.073 (0.071)	0.0495 (0.04049)	0.163 (0.05079)	0.213 (0.02528)
Cortical Thickness	Entorhinal	1061797	8437 (3768)	934 (1425)	0.008 (0.004)	0.111 (0.122)	0.046 (0.04449)	0.055 (0.04747)	0.101 (0.02604)
Cortical Thickness	Parahippocampal	1060829	8742 (1965)	648 (806.6)	0.008 (0.002)	0.074 (0.084)	0.0559 (0.05306)	0.19 (0.061)	0.246 (0.02767)
Cortical Thickness	Fusiform	1061254	8811 (7679)	978 (5528)	0.008 (0.007)	0.111 (0.531)	0.0421 (0.1372)	0.0318 (0.1337)	0.0739 (0.02318)
Cortical Thickness	Temporal Pole	1060983	10609 (2079)	1179 (1929)	0.01 (0.002)	0.111 (0.165)	0.0294 (0.04262)	0.035 (0.04856)	0.0644 (0.02216)
Cortical Thickness	Inferior Temporal	1061347	6139 (9603)	448 (4699)	0.006 (0.009)	0.073 (0.884)	0.0361 (0.214)	0.0862 (0.2266)	0.122 (0.03098)
Cortical Thickness	Middle Temporal	1061207	4491 (3455)	151 (174.9)	0.004 (0.003)	0.034 (0.054)	0.025 (0.01745)	0.063 (0.03245)	0.088 (0.0252)
Cortical Thickness	Superior Temporal	1061279	8068 (2000)	235 (512.3)	0.008 (0.002)	0.029 (0.069)	0.0368 (0.04735)	0.17 (0.06496)	0.206 (0.03244)
Cortical Thickness	Banks of the Superior Temporal Sulcus	1060910	7225 (5408)	295 (334.9)	0.007 (0.005)	0.041 (0.053)	0.0262 (0.02354)	0.0751 (0.03501)	0.101 (0.02607)
Cortical Thickness	Transverse Temporal	1061133	9497 (6396)	1061 (7376)	0.009 (0.006)	0.112 (0.702)	0.0225 (0.1498)	0.156 (0.127)	0.178 (0.03221)
Cortical Thickness	Isthmus Cingulate	1061098	10885 (1535)	71.4 (67.69)	0.01 (0.001)	0.007 (0.006)	0.0221 (0.01527)	0.22 (0.03115)	0.242 (0.0273)
Cortical Thickness	Precuneus	1061084	9041 (1622)	1001 (1048)	0.008 (0.002)	0.111 (0.103)	0.0475 (0.03385)	0.0412 (0.04131)	0.0887 (0.02445)
Cortical Thickness	Superior Parietal	1061010	6626 (2555)	5.07 (4.577)	0.006 (0.002)	0.001 (0.001)	0.00446 (0.002903)	0.159 (0.02524)	0.163 (0.02528)
Cortical Thickness	Supramarginal	1061236	8960 (4437)	989 (4619)	0.008 (0.004)	0.11 (0.462)	0.0346 (0.1285)	0.0995 (0.1438)	0.134 (0.03147)
Cortical Thickness	Inferior Parietal	1061165	8026 (7292)	893 (2345)	0.007 (0.007)	0.111 (0.194)	0.0388 (0.06666)	0.0659 (0.05451)	0.105 (0.02202)
Cortical Thickness	Lingual	1061020	1336 (1042)	144 (317.7)	0.001 (0.001)	0.108 (0.256)	0.0219 (0.04289)	0.074 (0.05346)	0.0959 (0.02659)
Cortical Thickness	Pericalcarine	1060601	5796 (2766)	629 (12031)	0.005 (0.003)	0.109 (2.029)	0.0501 (0.6124)	0.11 (0.6265)	0.16 (0.03367)
Cortical Thickness	Cuneus	1060922	7601 (NaN)	524 (2834)	0.007 (NaN)	0.069 (0.359)	0.0408 (0.1203)	0.021 (0.1244)	0.0618 (0.02472)
Cortical Thickness	Lateral Occipital	1061158	8176 (1429)	892 (1005)	0.008 (0.001)	0.109 (0.123)	0.0504 (0.04318)	0.0857 (0.05712)	0.136 (0.02703)
Subcortical Volume	Nucleus accumbens	1057885	9412 (2049)	1023 (1579)	0.009 (0.002)	0.109 (0.167)	0.0586 (0.07266)	0.164 (0.08748)	0.222 (0.02918)
Subcortical Volume	Amygdala	1057683	5830 (4485)	640 (1669)	0.005 (0.004)	0.11 (0.324)	0.0411 (0.07144)	0.0555 (0.08014)	0.0966 (0.02433)
Subcortical Volume	Brainstem	1056931	7293 (1743)	89.6 (55.27)	0.007 (0.002)	0.012 (0.007)	0.0576 (0.02334)	0.357 (0.04136)	0.415 (0.03915)
Subcortical Volume	Caudate nucleus	1055269	10677 (2320)	317 (900.5)	0.01 (0.002)	0.03 (0.079)	0.0486 (0.08495)	0.266 (0.08977)	0.315 (0.02604)
Subcortical Volume	Globus pallidus	1057685	7332 (2027)	45.2 (36.92)	0.007 (0.002)	0.006 (0.005)	0.018 (0.01112)	0.203 (0.03071)	0.221 (0.0295)
Subcortical Volume	Putamen	1055337	11668 (1534)	47.3 (19.23)	0.011 (0.001)	0.004 (0.002)	0.0384 (0.0157)	0.29 (0.02756)	0.328 (0.02984)
Subcortical Volume	Thalamus	1057682	5001 (4011)	540 (3262)	0.005 (0.004)	0.108 (0.581)	0.0457 (0.2027)	0.131 (0.2008)	0.177 (0.02975)
Subcortical Volume	Hippocampus	1055338	5236 (2496)	73.3 (49.88)	0.005 (0.002)	0.014 (0.01)	0.0355 (0.01459)	0.155 (0.03578)	0.19 (0.03295)
Addiction relevant traits	Cigarettes per day	1065857	15119 (2857)	36.1 (20.37)	0.014 (0.003)	0.002 (0.001)	0.00378 (0.001564)	0.0682 (0.004908)	0.072 (0.004954)
Addiction relevant traits	Drinks per week	1065837	17089 (1639)	73.9 (48.23)	0.016 (0.002)	0.004 (0.003)	0.00297 (0.001354)	0.0514 (0.002856)	0.0544 (0.002694)
Neuropsychiatric Disorder	Schizophrenia	1049201	19972 (3082)	6259 (5142)	0.019 (0.003)	0.313 (0.213)	0.236 (0.1169)	0.257 (0.1024)	0.493 (0.02418)
Neuropsychiatric Disorder	Schizophrenia_PGC_SWE	1068643	17049 (4004)	4466 (5450)	0.016 (0.004)	0.262 (0.263)	0.158 (0.1652)	0.443 (0.1432)	0.601 (0.04273)
Neuropsychiatric Disorder	Schizophrenia_PGC2	1068612	18377 (5058)	5765 (6082)	0.017 (0.005)	0.314 (0.25)	0.17 (0.3413)	0.352 (0.2929)	0.523 (0.02839)
Neuropsychiatric Disorder	Bipolar disorder	1068632	13716 (2613)	2357 (3632)	0.013 (0.002)	0.172 (0.236)	0.0646 (0.09031)	0.316 (0.07884)	0.381 (0.02614)
Neuropsychiatric Disorder	ASD	1047543	10625 (4126)	1629 (5178)	0.01 (0.004)	0.153 (0.43)	0.035 (0.07145)	0.18 (0.04817)	0.215 (0.02847)
Neuropsychiatric Disorder	ADHD	1016318	11465 (1527)	1239 (3312)	0.011 (0.001)	0.108 (0.28)	0.0647 (0.1319)	0.207 (0.1348)	0.271 (0.02155)
Neuropsychiatric Disorder	Depression	1050599	16979 (NaN)	4342 (NaN)	0.016 (NaN)	0.256 (NaN)	0.0172 (0.04736)	0.055 (0.04445)	0.0722 (0.003214)
Cognition	Intelligence	1023388	19441 (4854)	5225 (8427)	0.018 (0.005)	0.269 (0.368)	0.0936 (0.09581)	0.111 (0.08773)	0.205 (0.01126)
Cognition	ReactionTime	1024893	16774 (3569)	3944 (4705)	0.016 (0.003)	0.235 (0.236)	0.0164 (0.01269)	0.0547 (0.01079)	0.0711 (0.004903)
Anthropometric measurements	Height	911278	14097 (528.7)	1692 (1845)	0.013 (0)	0.12 (0.129)	0.0407 (0.04411)	0.297 (0.04239)	0.337 (0.007075)
Anthropometric measurements	BMI	928753	27219 (1591)	12454 (446.7)	0.025 (0.001)	0.458 (0.022)	0.142 (0.005345)	0.0688 (0.006041)	0.21 (0.005046)

### Sheet: S4
Category	Trait	model	Required Sample #	% of GV
Cortical Surface Area	Total Surface Area	M3	8000000	NA
Cortical Surface Area	Frontal Pole	M3	19250000	NA
Cortical Surface Area	Medial Orbitofrontal	M2	11100000	NA
Cortical Surface Area	Rostral Anterior Cingulate	M2	8650000	NA
Cortical Surface Area	Lateral Orbitofrontal	M3	7350000	NA
Cortical Surface Area	Caudal Anterior Cingulate	M2	12600000	NA
Cortical Surface Area	Superior Frontal	M3	11050000	NA
Cortical Surface Area	Rostral Middle Frontal	M2	4350000	NA
Cortical Surface Area	Pars Orbitalis	M3	7250000	NA
Cortical Surface Area	Pars Triangularis	M3	8500000	NA
Cortical Surface Area	Pars Opercularis	M2	5200000	NA
Cortical Surface Area	Posterior Cingulate	M3	13850000	NA
Cortical Surface Area	Paracentral	M2	15150000	NA
Cortical Surface Area	Caudal Middle Frontal	M3	14150000	NA
Cortical Surface Area	Precentral	M3	10750000	NA
Cortical Surface Area	Postcentral	M3	13250000	NA
Cortical Surface Area	Insula	M3	10350000	NA
Cortical Surface Area	Entorhinal	M2	18650000	NA
Cortical Surface Area	Parahippocampal	M2	4950000	NA
Cortical Surface Area	Fusiform	M3	13550000	NA
Cortical Surface Area	Temporal Pole	M2	20000000	98.6658
Cortical Surface Area	Inferior Temporal	M2	13800000	NA
Cortical Surface Area	Middle Temporal	M2	8400000	NA
Cortical Surface Area	Superior Temporal	M3	5750000	NA
Cortical Surface Area	Banks of the Superior Temporal Sulcus	M2	8150000	NA
Cortical Surface Area	Transverse Temporal	M2	7250000	NA
Cortical Surface Area	Isthmus Cingulate	M3	10600000	NA
Cortical Surface Area	Precuneus	M3	7450000	NA
Cortical Surface Area	Superior Parietal	M2	4000000	NA
Cortical Surface Area	Supramarginal	M3	5600000	NA
Cortical Surface Area	Inferior Parietal	M3	13250000	NA
Cortical Surface Area	Lingual	M3	8750000	NA
Cortical Surface Area	Pericalcarine	M3	3100000	NA
Cortical Surface Area	Cuneus	M3	6800000	NA
Cortical Surface Area	Lateral Occipital	M3	5150000	NA
Cortical Thickness	Average Thickness	M2	8650000	NA
Cortical Thickness	Frontal Pole	M2	20000000	98.8911
Cortical Thickness	Medial Orbitofrontal	M2	20000000	98.4498
Cortical Thickness	Rostral Anterior Cingulate	M3	19000000	NA
Cortical Thickness	Lateral Orbitofrontal	M2	18050000	NA
Cortical Thickness	Caudal Anterior Cingulate	M2	17050000	NA
Cortical Thickness	Superior Frontal	M3	13300000	NA
Cortical Thickness	Rostral Middle Frontal	M3	20000000	98.3668
Cortical Thickness	Pars Orbitalis	M2	20000000	97.6234
Cortical Thickness	Pars Triangularis	M2	13150000	NA
Cortical Thickness	Pars Opercularis	M3	20000000	98.0173
Cortical Thickness	Posterior Cingulate	M2	8100000	NA
Cortical Thickness	Paracentral	M2	15400000	NA
Cortical Thickness	Caudal Middle Frontal	M2	17150000	NA
Cortical Thickness	Precentral	M2	20000000	98.9413
Cortical Thickness	Postcentral	M3	6600000	NA
Cortical Thickness	Insula	M2	11800000	NA
Cortical Thickness	Entorhinal	M3	20000000	98.578
Cortical Thickness	Parahippocampal	M2	8550000	NA
Cortical Thickness	Fusiform	M3	20000000	97.4514
Cortical Thickness	Temporal Pole	M2	20000000	96.6923
Cortical Thickness	Inferior Temporal	M2	11850000	NA
Cortical Thickness	Middle Temporal	M2	11200000	NA
Cortical Thickness	Superior Temporal	M3	11200000	NA
Cortical Thickness	Banks of the Superior Temporal Sulcus	M3	20000000	98.936
Cortical Thickness	Transverse Temporal	M2	14800000	NA
Cortical Thickness	Isthmus Cingulate	M3	12700000	NA
Cortical Thickness	Precuneus	M2	20000000	98.4622
Cortical Thickness	Superior Parietal	M3	11250000	NA
Cortical Thickness	Supramarginal	M2	18200000	NA
Cortical Thickness	Inferior Parietal	M2	20000000	98.9819
Cortical Thickness	Lingual	M2	3650000	NA
Cortical Thickness	Pericalcarine	M2	9400000	NA
Cortical Thickness	Cuneus	M3	20000000	97.0037
Cortical Thickness	Lateral Occipital	M2	16000000	NA
Subcortical Volume	Nucleus accumbens	M2	11300000	NA
Subcortical Volume	Amygdala	M2	15050000	NA
Subcortical Volume	Brainstem	M3	5050000	NA
Subcortical Volume	Caudate nucleus	M3	9650000	NA
Subcortical Volume	Globus pallidus	M3	9350000	NA
Subcortical Volume	Putamen	M3	10150000	NA
Subcortical Volume	Thalamus	M2	7400000	NA
Subcortical Volume	Hippocampus	M3	8000000	NA
Addiction relevant traits	Cigarettes per day	M3	20000000	95.3593
Addiction relevant traits	Drinks per week	M3	20000000	91.9852
Neuropsychiatric Disorder	Schizophrenia	M2	9350000	NA
Neuropsychiatric Disorder	Bipolar disorder	M2	9150000	NA
Neuropsychiatric Disorder	ASD	M2	13400000	NA
Neuropsychiatric Disorder	ADHD	M2	10850000	NA
Neuropsychiatric Disorder	Depression	M2	20000000	95.3912
Cognition	Intelligence	M2	20000000	98.8638
Cognition	ReactionTime	M2	20000000	95.4388
Anthropometric measurements	Height	M2	11350000	NA
Anthropometric measurements	BMI	M2	20000000	98.4104
